# TBK1 eliminates aggregation-prone monomeric TDP-43 through the IFNβ-immunoproteasome pathway

**DOI:** 10.1101/2025.04.29.650889

**Authors:** Shohei Sakai, Kotaro Oiwa, Yohei Iguchi, Seiji Watanabe, Okiru Komine, Mai Horiuchi, Masahisa Katsuno, Koji Yamanaka

## Abstract

Loss-of-function mutations in TANK-binding kinase 1 (TBK1) are genetically linked to amyotrophic lateral sclerosis (ALS) and frontotemporal dementia (FTD), and induce cytoplasmic aggregation of TAR DNA-binding protein 43 (TDP-43), known as TDP-43 pathology. Although TBK1 deficiency is thought to contribute to TDP-43 pathology primarily through impaired autophagy, the full spectrum of its pathological impact remains unclear. Given the multifunctional nature of TBK1, alternative pathways beyond autophagy are possibly involved in TDP-43 pathology. Here, we found that TBK1 alleviates TDP-43 pathology in neuronal cells via induction of interferon-beta (IFNβ), and that the IFNβ receptor is downregulated in spinal motor neurons from ALS patients with TDP-43 pathology. We further demonstrated that IFNβ induces the immunoproteasome by upregulating its subunits, thereby promoting the degradation of aggregation-prone monomeric TDP-43. Furthermore, heterozygous deletion of *Tbk1* in *SOD1*^G93A^ ALS model mice resulted in reduced immunoproteasome induction and increased polyubiquitinated protein accumulation in the spinal cord. These findings suggest that impairment of the TBK1-IFNβ-immunoproteasome axis may contribute to the development of TDP-43 pathology in ALS and FTD.
