## Supplementary Tables for "TBK1 eliminates aggregation-prone monomeric TDP-43 through the IFNβ-immunoproteasome pathway"

### Sheet: Table S1
Table S1. Clinical information of patients with ALS or other diseases
Case	Clinical diagnosis	Age	Sex	Disese duration	Region
Control-1	MSA	75	male	4 years	CSC (C6)
Control-2	CVD	74	male	-	CSC (C7)
Control-3	PD	82	female	4 years	LSC (L2)
Control-4	FAP	71	male	-	LSC (L2)
ALS-1	ALS	68	male	6 months	LSC (L4)
ALS-2	ALS	68	female	6 months	LSC (L4-5)
ALS-3	ALS	85	male	1 year	CSC (C6)
ALS-4	ALS	68	male	2 years	LSC (L4)
ALS-5	ALS	69	male	2 years	LSC (L5)
ALS-6	ALS	72	female	7 years	CSC (C5-6)
ALS, amyotrophic lateral sclerosis; MSA, Multiple system atrophy; CVD, cerebrovascular disease;
PD, Parkinson's disease; FAP, familial amyloidotic polyneuropathy; CSC, cervical spinal cord;
LSC; lumbar spinal cord

### Sheet: Table S2
Table S2. List of qPCR primers.
Species	Gene	Forward primer (5'-3')	Reverse primer (5'-3')	Source
Homo Sapiens	TBK1	AGCAGATCAGGAAAAGTGTTGG	GAAATGTTGTGCCAGCCTTCC	This paper
Mus Musculus	Irf3	CTACACTCTGTGGTTCTGC	GTAGGAACAACCTTGACCA	This paper
	Sting	ACTCTTCTGCCGGACACTTG	CCGTCTGTGGGTTCTTGGTAG	This paper
	Ifna1	TGAAGGACAGGAAGGACTTTG	GAATGAGTCTAGGAGGGTTGT	Lianna Li & Barbara Sherry, Virology, 2010
	Ifnb1	CGGACTTCAAGATCCCTATGGA	TGGCAAAGGCAGTGTAACTCTTC	Komine, Cell Death & Differ, 2018
	Tnf	CCAAATGGCCTCCCTCTCAT	TGGTGGTTTGCTACGACGTG	Balka, Cell Rep, 2020
	Il1b	TTGACGGACCCCAAAAGATG	CAGCTTCTCCACAGCCACAA	Balka, Cell Rep, 2020
	Il6	CCAGAAACCGCTATGAAGTTCC	CGGACTTGTGAAGTAGGGAAGG	Balka, Cell Rep, 2020
	Psmb5	CCTTCAAGTTTCTCCATGGA	TCATGGTGCCCATAGACAG	This paper
	Psmb6	GCCTTAGCTGTTCGTCGAG	TAGAACCACGCCCCCATTAAA	This paper
	Psmb7	GTGTCGGTGTTTCAGCCAC	GTGCCAGTTTTCCGAGCTTTC	This paper
	Psmb8	GAGTGCAGGTTGTATTATCTTCG	CAGCATCATGTTGGAAAGCA	This paper
	Psmb9	TATGGTTATGTGGACGCAG	CAGAGTGATGGCATCTGTG	This paper
	Psmb10	TGTGTTCCGAGATGGAGTC	TGAAGTGGATCTTCTCGCAG	This paper
	Psme1	AAGGTGTTTGAGCTGATGAC	CCTCTCGGAGAAGTACTTGG	This paper
	Psme2	GGTAATCACATGGATCCAGC	CTGAGAAGTACTTGGAAATGGT	This paper
	Psme3	TCCACTCAGACATGAACCT	TGTAAGTGGGACCATCCAG	This paper
	Psme4	TTCCAAGACAGAGCACCTG	TGGAAAGTATGGTCGGCAG	This paper
	Ifit1	TACAGCAACCATGGGAGAG	CTTCCATGTGAAGTGACATCTC	This paper
	Isg15	ATGAGGTCTTTCTGACGCAG	AGCAGCTCCTTGTCCTCCAT	Komine, Cell Death & Differ, 2018
	Oas1a	AAAGGATGGTTCCCGAGTG	TGTCCAGTTCTCTTCTACCTG	This paper
	Ifit3	ATCATGAGTGAGGTCAACCG	AAATGTTCGACCTGGTTGC	This paper
	Tbk1	CAACACATGACGGCGCATAAG	GGACTAAGCGTCGTCCTTCG	This paper
	Actb	ACAGCTTCTTTGCAGCTCCT	ATTCCCACCATCACACCCTG	Horiuchi, Acta Neuropathol Com, 2024
